# Convergent evolution of p38/MAPK activation in hormone resistant prostate cancer mediates pro-survival, immune evasive, and metastatic phenotypes

**DOI:** 10.1101/2020.04.22.050385

**Authors:** Kathryn E. Ware, Santosh Gupta, Jared Eng, Gabor Kemeny, Bhairavy J. Puviindran, Wen-Chi Foo, Lorin A. Crawford, R. Garland Almquist, Daniella Runyambo, Beatrice C. Thomas, Maya U. Sheth, Anika Agarwal, Mariaelena Pierobon, Emanuel F. Petricoin, David L. Corcoran, Jennifer Freedman, Steven R. Patierno, Tian Zhang, Simon Gregory, Zoi Sychev, Justin M. Drake, Andrew J. Armstrong, Jason A. Somarelli

## Abstract

Adaptation of cancer cells to targeted therapy follows ecological paradigms observed in natural populations that encounter resource depletion and changing environments, including activation of pro-survival mechanisms, migration to new locations, and escape of predation. We identified the p38 MAPK pathway as a common molecular driver of these three responses during the adaptation to hormone therapy resistance in prostate cancer. The p38 pathway is activated in therapy-resistant cells and mechanistically drives these three convergent responses through sustained AR activity, enhanced invasion and metastasis, and immune evasion. Targeting p38 signaling may represent a new therapeutic strategy to treat men with metastatic, hormone therapy-resistant prostate cancer.
