## Supplemental Table for "Convergent evolution of p38/MAPK activation in hormone resistant prostate cancer mediates pro-survival, immune evasive, and metastatic phenotypes"

### Sheet: p38 substrate group
Gene Name_phosphosite
BCLAF1_pS658
SRRM2_pS2692, pS2694
HNRNPK_pS216
DIDO1_pS1040
PPIG_pS687
LMO7_pS988, pS991
SF1_pS80, pS82
GMPS_pS332
CDK12_pS423
SRRM2_pS778, pS783
SRRM1_pS754, pS756
NIPBL_pS2658
SQSTM1_pS272, pS275
SMARCA5_pS66
SON_pS2011, pS2013
TRIM28_pS19
IQGAP1_pS330
TP53BP1_pS1426, pS1430
CDK12_pS334
SON_pS1769
NPM1_pS4, pS10
DCP1A_pS525
SRRM2_pS1552
TRIP12_pS312
RABL6_pS454
FOXK2_pS398
RALY_pS135
TRAFD1_pS415
GTF3C4_pS611
SRRM2_pS377, pS398
CHD1L_pS636
RPS6KA4_pS682, pT687
TRA2B, TRA2A_pS260, pS262 /// pS264, pS266
PRPF4B_pS578, pS580
NCOR1_pS1977, pS1980
SFRS2_pS212, pS220
BRD3_pS263
ACLY_pS481
CHD7_pS2559
RGPD4;RGPD8;RGPD5;RANBP2;RGPD3;RGPD1;RGPD2;_pS788 /// pS779 /// pS787 /// pS789 /// pS789 /// pS788 /// pS788 /// pS229
SRRM1_pS738, pS740
HNRNPA3_pS358
ANKRD17_pS2067
SRRM2_pS952, pS954
PRKCZ_pT560
ATN1_pS632
PPHLN1_pS205
PTPN1_pS352
SMARCA4_pS1452
SRRM2_pS2581
NIPBL_pS318
TP53BP1_pS523, pS525
JUP_pS182
CHD8_pS2046
ACIN1_pS655, pS657
DNMT3A_pS105
NSUN2_pS456
RAD9A_pS328
CIT_pS440
RBM39_pS97
IRF2BPL_pS547
SRRM2_pS1318, pS1320
RFC1_pS368
YTHDC1_pS308
UBA2_pS207
RPRD2_pS356, pT358
EDC4_pS729
CDK13_pS315, pS317
IRS2_pT520
STAU2_pS440
SCAF11_pS608
MAP7_pS209
LMO7_pS1516
SFRS2_pS206, pS208
ATP13A1_pS899
SMARCC2_pS283
IRF2BP2_pS457
CDK12_pS303
SCRIB_pS1298, pS1306, pS1309
EIF2B5_pS544
RALGAPA2_pS821
PCM1_pS65, pS68
IRS2_pS736
BACH1_pS196
BAZ2A_pS496, pS509
THOC2_pS1516
STUB1_pS19, pS23
SRRM2_pS1132
SRRM2_pS1122, pS1124
SIRT1_pS47
HSF1_pS314, pS326
PML_pS518, pS527
NFIC_pS339
SETD2_pS2080, pS2082
BCLAF1_pS496
RBM15B_pS265, pS267
GMIP_pS437, pS441
CASC3_pS363
USP24_pS2047
VDAC1_pS104
CCNL1_pS65
PBRM1_pS636
TOPBP1_pS888
PPIG_pS413, pS415
PCBP1_pS173
CDKN1A_pS130
ARHGEF11_pS251
LMO7_pS960
SRSF6_pS314, pS316
ARID1A_pS696
AZI1_pS150
PRPF4B_pS431
SRRM1_pS391, pS393
PHF12_pS131
NCOR1_pS2184
TSC1_pS505
KDM4B_pS566
CASC3_pS373
UIMC1_pS653
FNBP1L_pS501
SNRPA1_pS197
BACH1_pS445
SCRIB_pS1566
FLII_pS856
UHRF1_pS639
RRBP1_pS615
ZBTB21_pS981, pS983
NR3C1_pS203
YLPM1_pS634
HNRNPK_pS284
CCNE1_pS387
SRRM1_pS605, pS607
PHKA2_pS735
SRRM2_pS1443, pS1444
FOXC2_pS240
PHC3_pT609, pS616
TRIP12_pS77
NCOR2_pS2269
SRRM1_pS429, pS431
CUL3_pS737
SYMPK_pS1243
PYGO2_pT302
ZBTB38_pS130
hCG_2044799_pS228
PSMA4_pS13
SON_pS283
MSL3_pS400
RAD9A_pS375, pS387
KLC2_pS445
THRAP3_pS240, pS243
HNRNPA2B1_pS259
DCAF6_pS336
RBMX, RBMXL1_pS208 /// pS208
SRRM2_pS1601
SPAG5_pS43
AKAP17A_pS537
SVIL_pS261
SKIV2L_pS245
ZBTB7A_pS549
HNRPDL_pS241
EIF4G3_pS495
G3BP1_pS232
C11orf30_pS1136
SMNDC1_pS201
PRPF4B_pS431, pS437
CREBBP_pS2063
ARID1A_pS696, pS698
YRDC_pS60
CASC5_pS1076
NUFIP2_pS629
ANKHD1_pS1670
MCMBP_pS154
IRS1_pS1078
SPAG5_pS135
PRKD2_pS710
NUP153_pS203, pS209
RTN3_pS30
NCOR1_pS2120
PUM2_pS182
FASTKD5_pS95
IGF2BP1_pS181
OSBPL11_pS177, pS181
CCDC6_pS52
BRIP1_pS990
PHC3_pS263
NUP133_pS45, pS50
POLA1_pS209
PDS5A_pS1305
MAP1B_pS1438, pS1443
GTSE1_pS575
MYBBP1A_pS1163
MEF2A_pS98, pT108
RALGAPA1_pS861
PDS5B_pS1358
SCRIB_pS1475
PR_pS162
ULK1_pS467, pS469
TJAP1_pS300
HCLS1_pS275
SQSTM1_pT269
DDX51_pS83
FLAD1_pS106
PSMD1_pT311, pS315
DFFA_pS315
CNOT3_pS299
USP42_pS856
SND1_pS781
NDE1_pS282
SMARCC2_pS347
ZMYND8_pS486, pS490
PRPF4B_pS87, pS93
TAF3_pS229, pS243
ANKRD17_pS2059
MAP7_pS219
TXLNG_pS97
MED18_pS66
RPS6KA3_pS715
MAP1B_pS1501
TJP2_pS415
TJP2_pS130
NFRKB_pS226, pS228
MYO1C_pS408
SCAF11_pS880, pS882
MPRIP_pS619
PAK6_pS165
RBM15_pS292, pS294
SPEN_pS2120
NF1_pS2188
SAFB2_pS344 /// pS343
DLGAP5_pS830, pS839
CENPC1_pS538
EVPL_pS2025
HBP1_pS402
PPP1R13L_pS187
ZNF217_pS848
CLASP1_pS1223
NUP153_pS333, pS338
ASXL2_pS1319
TAOK1_pS965
SRCAP_pS3148
TACC3_pS25
SMARCA2_pS1377
THRAP3_pS253
AGFG1_pS181
RCOR1_pS457
EIF2A_pS506
NCF1C_pS349 /// pS324 /// pS348
SRSF7_pS231, pS233
RAD54L2_pS1169, pS1172
ARHGEF2_pS151, pS163
PRKD3_pS364
EP400_pS736
PLEC_pS4613
SSFA2_pS1063
PRKAR1A_pS83
AKT1_pT308 /// pT309 /// pT305
MAP3K11_pS507
RB1CC1_pT238, pS243
FOXO3_pS7, pS12
MAP1S_pS655, pS657
ZBTB21_pS422
TRIM28_pS752
WAC_pT293
ZNF106_pS1025, pS1026
TNKS1BP1_pS691
MPHOSPH10_pS163, pS171
PLEC_pS149
ATXN2L_pS594
SRSF9_pS204
RPRD2_pS614
SOGA2_pT1417, pS1421
CCNE1_pS103
BAIAP2L1_pT257, pS261
ARHGAP29_pS913
BIN1_pS298
ATN1_pS34
APC_pS2283
SEC16B_pS55
RANGAP1_pS428, pS442
DYNC1LI1_pS421
SRRM2_pS1383, pS1387
NUP98_pS1060, pS1064
NSUN2_pS743, pS751
AFF1_pS199, pS206, pS212
IRS2_pS1100
SPAG9_pS203, pT217
JUNB_pT255, pS259
EIF4G3_pS232
SEC16A_pS1786
MAP1B_pS1620
DAXX_pS690, pS702
SRRM2_pS2272
FANCD2_pS592
NUP98_pS608, pS612
VPS26A_pS315
EEF2_pS502
ANAPC1_pS686, pS688
RPL18_pS130
IKBKB_pS672
PARD3_pS383
PPP1R10_pS313
LMO7_pS1026
ANAPC2_pS218
PML_pS403
JUND_pS255, pS259
RB1_pS807, pS811
LMNA_pS390
BCR_pS354
AKAP2_pS748
PRRC2C_pS2105
SORBS3_pS348
PSMA5_pS16
COASY_pS178
TCF20_pS574
MAP1B_pS1262
PACSIN3_pS319
KIAA1109_pS3653
LIMA1_pS698
PKP4_pS314
CASC5_pS1773
SCRIB_pS1486
NOL6_pS811
BCL9L_pS975
SF3B1_pS129
ERCC5_pS382, pS384
DDB2_pS26
TNKS1BP1_pS672
EGFR_pS1039, pS1042
EPB41L1_pS378
RBM15_pS674
GPS1_pT479
ATF2_pS90
CTPS1_pS574, pS575
AFTPH_pS382
STAT3_pT717, pS727
TMF1_pS72, pS77
PLEKHA5_pS933
WWP2_pS211
PRRC2B_pS168
DAB2IP_pS702
CAMSAP3_pS769
STAT1_pS727
CADPS2_pS58
ZFP91_pS103
C11orf30_pS1130
STAT5A_pS780
TNKS1BP1_pS435
HTT_pS419, pS432
AHNAK_pS5731
ANAPC1_pS547, pS555
MOCOS_pS530
PHACTR4_pS118
ZMYND8_pS547
ZC3HC1_pS335, pS344
DTX3L_pS221
PRKD1_pS249
STK10_pS438
NUP98_pS623
PI4K2A_pS5, pS9
WBP11_pS237
RSF1_pS1359, pS1375
GTF2I_pS210
SON_pS1697
DPM1_pS9
ADD3_pS673, pS677
SYCP2_pS994 /// pS1138
USP8_pS392
GMEB1_pS129
MAP4_pS269
EGFR_pT693
FAM21A_pS410 /// pS498 /// pS498
EHBP1_pS428, pS432, pS436
MICALL1_pS578
BIN1_pS298, pS303
NUP50_pS221
MAP1B_pS1785
CRYAB_pS59
STMN1_pS38
LMNA_pS392
PRKD3_pS742 /// pS735
AKAP12_pS1331
JUN_pS100 /// pS73
SIPA1L1_pS1549
BAG6_pS964
MAP1B_pS1378
HCFC1_pS666
TRIM47_pS588
ZFYVE16_pS939
MAP1A_pS1326
WDR44_pS96
USP5_pT623
RRP1B_pS513
NUMB_pS634
AHNAK_pS511
MAP1S_pS759
DSP_pS2815
PLEC_pS720
EPB41L2_pS499
JUN_pS63
EEF2K_pS18
NMT1_pS47
ABLIM1_pS431
PDE3A_pS520
AHNAK_pS5552
TERF2_pS323
TUBB;TUBB3;TUBB4B;TUBB4A_pS168, pS172 /// pS168, pS172 /// pS168, pS172 /// pS168, pS172
AHNAK_pS5110
ZNF185_pS453
ZYX_pS267
MPZL1_pS210
ZYX_pS281
MARCKS_pS101
MYCBP2_pS3894
SVIL_pS263, pS270
VAPB_pS206
KRT13_pS427
SYNM_pS1044, pS1049
MEF2D_pS180
MICAL3_pS1310
ZYX_pS344
EPB41L1_pS784
MAP1B_pS1797
CDC42EP3_pS89, pS100
SYNM_pS653

### Sheet: antibodies
Target	Company	Catalog	Dilution	Application
AR	Santa Cruz	sc-816	1:500	western
phospho-p38	Cell Signaling	9211	1:1000	western
total-p38	Bio-Rad	VMA00352	1:1000	western
Snail	Cell Signaling	3879S	1:1000	western
PD-L1	Cell Signaling	13684T	1:1000/1:50	western/IF
p21	Cell Signaling	2947	1:1000	western
GAPDH	Santa Cruz	sc-25778	1:2000	western
GAPDH	Bio-Rad	VPA00187	1:2000	western
NaKATPase	Santa Cruz	SC-58628	1:2000	western
phospho-p38	Cell Signaling	9216	1:100	IHC

### Sheet: qPCR Primers
Target	Sequence
GAPDH-F	AGCCACATCGCTCAGACAC
GAPDH-R	GCCCAATACGACCAAATCC
myc-F	gctgcttagacgctggattt
myc-R	taacgttgaggggcatcg
AURKA-F1	agtgaccactctgccctgac
AURKA-R1	cacactcactcaggtactaggaagg
AURKA-F2	aacctctgcttcctgggttt
AURKA-R2	cggtccatgatgcctgtaat
NRP1-F1	AGGACAGAGACTGCAAGTATGAC
NRP1-R1	AACATTCAGGACCTCTCTTGA
EZH2-F	tgcacatcctgacttctgtga
EZH2-R	tcatctcccatataaggaatgttatg
ENO2-F	aggtggatctctatactgccaaa
ENO2-R	aacgctgtttgtctccatcc
DAB2IP-F	gtggactccaaacagaagatca
DAB2IP-R	gggcttttgtttctaatgcatac
SYP-F	ccaatcagatgtagtctggtcagt
SYP-R	aggggtggagacctagggta
CXCR2-F	tatgccctggtattcctgct
CXCR2-R	gccgaccctgctgtataaga
CXCR2-F2	gaggcacagtgaagacatcg
CXCR2-R2	gctgggcttttcacctgtag
CD44-F1	tttcttcaacccaatctcacac
CD44-R1	gctgaagcgttatactatgactgg
KLF4-F	ACGATCGTGGCCCCGGAAAAGGACC
KLF4-R	TGATTGTAGTGCTTTCTGGCTGGGCTCC
Oct4-F2	CCCACACTGCAGCAGATCA
Oct4-R2	TGTGCATAGTCGCTGCTTGA
NANOG-F	TGAACCTCAGCTACAAACAG
NANOG-R	TGGTGGTAGGAAGAGTAAAG
Sox11-F	gagctgagcgagatgatcg
Sox11-R	gaacaccaggtcggagaagt
CD133-F	gggtctggcgagctaagg
CD133-R	attcactcaaggcaccatcc
SOX2-F2	AGGATAAGTACACGCTGCCC
SOX2-R2	TAACTGTCCATGCGCTGGTT
PSA-F	gtgcttgtggcctctcgt
PSA-R	agcaagatcacgcttttgttc
AR-FL -F	GCC TTG CTC TCT AGC CTC AA
AR-FL-R	GGT CGT CCA CGT GTA AGT TG
AR-V7-F	CCA TCT TGT CGT CTT CGG AAA TGT TAT GAA
AR-V7-R	TTT GAA TGA GGC AAG TCA GCC TTT CT
PD-L1-F	GGCATCCAAGATACAAACTCAA
PD-L1-R	CAGAAGTTCCAATGCTGGATTA
